# Loop-Mediated Isothermal Amplification Assays for the Detection of Antimicrobial Resistance Elements in *Vibrio cholerae*

**DOI:** 10.1101/2024.06.29.601342

**Authors:** Daniel Antonio Negrón, Shipra Trivedi, Nicholas Tolli, David Ashford, Gabrielle Melton, Stephanie Guertin, Katharine Jennings, Bryan D. Necciai, Shanmuga Sozhamannan, Bradley W. Abramson

## Abstract

The bacterium *Vibrio cholerae* causes diarrheal illness and can acquire genetic material leading to multiple drug resistance (MDR). Rapid detection of resistance-conferring mobile genetic elements helps avoid the prescription of ineffective antibiotics. Colorimetric loop-mediated isothermal amplification (LAMP) assays provide a rapid and cost-effective means for detection at point-of-care, but it can be difficult to design primer sets, determine target specificity, and interpret subjective color changes. We developed an algorithm for the *in silico* design and evaluation of LAMP assays within the open-source PCR Signature Erosion Tool (PSET) and a computer vision application for the quantitative analysis of colorimetric outputs. As an example, we generated new LAMP assays targeting drug resistance in *V. cholerae* and evaluated existing ones based on *in silico* target specificity and *in vitro* testing. Improvements in the design and testing of LAMP assays, with heightened target specificity and a simple analysis platform, increase utility for in-field applications.
