## Supplementary material for "Loop-Mediated Isothermal Amplification Assays for the Detection of Antimicrobial Resistance Elements in *Vibrio cholerae*": Analysis data and scripts...: Fig3a.tsv

assay.num	dist_v_eye_pearson	slope	eye1_v_eye2_pearson
1	0.928025270846681	7.85044484348903	0.995774702405789
2	0.949475969343886	8.78942987435045	0.992384623684297
3	0.959811802509224	11.2373569818421	1
4	0.65249180822191	5.59177531988241	1
5	NA	4.33512594788156	NA
6	NA	3.08261736600898	NA
7	-0.322691179779782	0.895880334449328	0.88249750329277
8	NA	1.20358883855949	NA
9	NA	0.967824838897958	NA
10	0.988005034837126	10.1600312282439	0.999937312017616
11	0.97894163065505	8.43467607662734	0.997975626388447
12	0.968863000625777	8.51104431636741	0.997425688887856
13	0.674684590384918	3.14292961437407	0.924772198927661
14	0.547238634097838	0.914877496568195	0.672538245981366
15	0.867051786338615	4.10033883170127	1
16	0.979984189009712	8.63229690162853	0.987346716017004
