## Supplementary material for "Loop-Mediated Isothermal Amplification Assays for the Detection of Antimicrobial Resistance Elements in *Vibrio cholerae*": Analysis data and scripts...: metadata.xlsx

### Sheet: mask
mask	DAJEIF010000039.1 Assay 1 - 10pg	DAJEIF010000039.1 Assay 1 - 1pg	DAJEIF010000039.1 Assay 1 - 100fg	DAJEIF010000039.1 Assay 1 - 10fg	DAJEIF010000039.1 Assay 1 - 1fg	DAJEIF010000039.1 Assay 1 - NC	DALIVQ010000076.1 Assay 9 - 10pg	DALIVQ010000076.1 Assay 9 - 1pg	DALIVQ010000076.1 Assay 9 - 100fg	DALIVQ010000076.1 Assay 9 - 10fg	DALIVQ010000076.1 Assay 9 - 1fg	DALIVQ010000076.1 Assay 9 - NC
mask	DAJEIF010000039.1 Assay 2 - 10pg	DAJEIF010000039.1 Assay 2 - 1pg	DAJEIF010000039.1 Assay 2 - 100fg	DAJEIF010000039.1 Assay 2 - 10fg	DAJEIF010000039.1 Assay 2 - 1fg	DAJEIF010000039.1 Assay 2 - NC	DALIVQ010000076.1 Assay 10 - 10pg	DALIVQ010000076.1 Assay 10 - 1pg	DALIVQ010000076.1 Assay 10 - 100fg	DALIVQ010000076.1 Assay 10 - 10fg	DALIVQ010000076.1 Assay 10 - 1fg	DALIVQ010000076.1 Assay 10 - NC
mask	DAJEIG010000011.1 Assay 3 - 10pg	DAJEIG010000011.1 Assay 3 - 1pg	DAJEIG010000011.1 Assay 3 - 100fg	DAJEIG010000011.1 Assay 3 - 10fg	DAJEIG010000011.1 Assay 3 - 1fg	DAJEIG010000011.1 Assay 3 - NC	DAMOLY010000032.1 Assay 11 - 10pg	DAMOLY010000032.1 Assay 11 - 1pg	DAMOLY010000032.1 Assay 11 - 100fg	DAMOLY010000032.1 Assay 11 - 10fg	DAMOLY010000032.1 Assay 11 - 1fg	DAMOLY010000032.1 Assay 11 - NC
mask	DAJEIG010000011.1 Assay 4 - 10pg	DAJEIG010000011.1 Assay 4 - 1pg	DAJEIG010000011.1 Assay 4 - 100fg	DAJEIG010000011.1 Assay 4 - 10fg	DAJEIG010000011.1 Assay 4 - 1fg	DAJEIG010000011.1 Assay 4 - NC	DAMOLY010000032.1 Assay 12 - 10pg	DAMOLY010000032.1 Assay 12 - 1pg	DAMOLY010000032.1 Assay 12 - 100fg	DAMOLY010000032.1 Assay 12 - 10fg	DAMOLY010000032.1 Assay 12 - 1fg	DAMOLY010000032.1 Assay 12 - NC
mask	DAJEIO010000036.1 Assay 5 - 10pg	DAJEIO010000036.1 Assay 5 - 1pg	DAJEIO010000036.1 Assay 5 - 100fg	DAJEIO010000036.1 Assay 5 - 10fg	DAJEIO010000036.1 Assay 5 - 1fg	DAJEIO010000036.1 Assay 5 - NC	DAMOMC010000106.1 Assay 13 - 10pg	DAMOMC010000106.1 Assay 13 - 1pg	DAMOMC010000106.1 Assay 13 - 100fg	DAMOMC010000106.1 Assay 13 - 10fg	DAMOMC010000106.1 Assay 13 - 1fg	DAMOMC010000106.1 Assay 13 - NC
mask	DAJEIO010000036.1 Assay 6 - 10pg	DAJEIO010000036.1 Assay 6 - 1pg	DAJEIO010000036.1 Assay 6 - 100fg	DAJEIO010000036.1 Assay 6 - 10fg	DAJEIO010000036.1 Assay 6 - 1fg	DAJEIO010000036.1 Assay 6 - NC	DAMOMC010000106.1 Assay 14 - 10pg	DAMOMC010000106.1 Assay 14 - 1pg	DAMOMC010000106.1 Assay 14 - 100fg	DAMOMC010000106.1 Assay 14 - 10fg	DAMOMC010000106.1 Assay 14 - 1fg	DAMOMC010000106.1 Assay 14 - NC
mask	DALIVN010000097.1 Assay 7 - 10pg	DALIVN010000097.1 Assay 7 - 1pg	DALIVN010000097.1 Assay 7 - 100fg	DALIVN010000097.1 Assay 7 - 10fg	DALIVN010000097.1 Assay 7 - 1fg	DALIVN010000097.1 Assay 7 - NC	NZ_JANQBL010000054.1 Assay 15 - 10pg	NZ_JANQBL010000054.1 Assay 15 - 1pg	NZ_JANQBL010000054.1 Assay 15 - 100fg	NZ_JANQBL010000054.1 Assay 15 - 10fg	NZ_JANQBL010000054.1 Assay 15 - 1fg	NZ_JANQBL010000054.1 Assay 15 - NC
mask	DALIVN010000097.1 Assay 8 - 10pg	DALIVN010000097.1 Assay 8 - 1pg	DALIVN010000097.1 Assay 8 - 100fg	DALIVN010000097.1 Assay 8 - 10fg	DALIVN010000097.1 Assay 8 - 1fg	DALIVN010000097.1 Assay 8 - NC	NZ_JANQBL010000054.1 Assay 16 - 10pg	NZ_JANQBL010000054.1 Assay 16 - 1pg	NZ_JANQBL010000054.1 Assay 16 - 100fg	NZ_JANQBL010000054.1 Assay 16 - 10fg	NZ_JANQBL010000054.1 Assay 16 - 1fg	NZ_JANQBL010000054.1 Assay 16 - NC

### Sheet: meta
plate.id	mask.id	photo	data	timestamp
Rep1	mask	Rep1.jpg	Rep1.xlsx	20240123_162921
Rep2	mask	Rep2.jpg	Rep2.xlsx	20240123_165334
Rep3	mask	Rep3.jpg	Rep3.xlsx	20240130_170253
Rep4	mask	Rep4.jpg	Rep4.xlsx	20240202_144736

### Sheet: copy
concentration	ng/well	DAJEIF010000039.1	DAJEIG010000011.1	DAJEIO010000036.1	DALIVN010000097.1	DALIVQ010000076.1	DAMOLY010000032.1	DAMOMC010000106.1	NZ_JANQBL010000054.1
1fg	4e-08	44.28	32.94	45.41	31.51	30.5	56.41	51.26	45.25
10fg	4e-07	442.75	329.41	454.15	315.12	305.01	564.06	512.57	452.48
100fg	4e-06	4427.53	3294.09	4541.48	3151.23	3050.08	5640.56	5125.65	4524.84
1pg	4e-05	44275.3	32940.8	45414.8	31512.3	30500.8	56405.6	51256.5	45248.4
10pg	0.0004	442753	329409	454148	315123	305008	564056	512565	452484
