## Supplementary material for "Loop-Mediated Isothermal Amplification Assays for the Detection of Antimicrobial Resistance Elements in *Vibrio cholerae*": Analysis data and scripts...: Rep1.xlsx

### Sheet: Sheet1
B97358	B15362	B04C64	B35860	AE4962	B45264	B75E76	B45C74	BB637A	BC6278	C2677E	BB637A
B08464	AE716C	B6556B	B6586D	B6536A	BD546A	B3905B	B87B6D	B96077	B5736D	BA6179	BD657F
A97E48	A65B56	AD4E64	B25066	B7516C	BB516D	B98766	BE7576	C16880	B45C76	B65F78	B35C78
B64D61	AB465F	B35369	B8546C	BE5570	C35572	C18A69	CD867A	C76B82	BE637C	B45E77	B6607C
B15268	AC5566	B15B6A	BC5F73	C06274	C55F79	C88670	CC8E74	BE9065	BA726E	B07269	AC7869
B2546B	AC5168	AC566A	B86173	BD5F74	C05F75	C67964	C3885B	BD8060	B26D5A	A86856	AA6F5A
B25F67	AF5869	B0556A	B45C6E	BC5E75	B56D66	B9786C	BD6376	BD6279	B0586E	B05B72	A6566E
B75E70	AD596C	AB5468	AC576A	AD596C	AC566A	A2814C	A96D5A	A85662	A94F65	9E485D	A34E65
