## Supplementary material for "Loop-Mediated Isothermal Amplification Assays for the Detection of Antimicrobial Resistance Elements in *Vibrio cholerae*": Analysis data and scripts...: Rep2.xlsx

### Sheet: Sheet1
AA7955	A6645C	AE6265	B7576F	B65771	B55D74	B95B76	B85973	BB5D79	BB5C76	C1607A	C5627D
AC7B5B	B06E66	B35E6D	B96376	BB6376	BE6578	B39A4F	BC6C6E	BA5E6F	B95E73	BD6074	C75B6E
B0914B	AE6369	B2596F	BA5B75	BE5F7B	BE5D79	BA855F	BF5C77	C25F7A	BB5A75	C25B79	C25B79
B47262	B25771	B85C75	C0627C	C35F7B	C3607C	BC8B5E	C57873	C55D79	C25E7A	C05C7A	C25F7D
B65771	B1576D	B75C6E	C25E76	C56274	C45F7A	BE9060	C28067	BC905E	BC786A	B98561	B8865D
B4576D	AE576D	B1586E	BB5B73	BD6072	BF5C75	BD8064	BB8E5C	BB7367	B97961	B87C61	C08165
B0665F	A7685B	A87257	B15C68	BA5D74	B7626B	B87864	BD5B74	C0617A	BD5C75	C2617B	C6647E
B05267	AA5661	A04A60	A44F62	AB5068	AE5168	A68152	AF7660	B36B67	C16279	BE6176	C1647C
