## Supplementary material for "Loop-Mediated Isothermal Amplification Assays for the Detection of Antimicrobial Resistance Elements in *Vibrio cholerae*": Analysis data and scripts...: Rep3.xlsx

### Sheet: Sheet1
935A4C	904D50	9A5564	B56075	C2657D	C66980	C86A84	BD637C	BE647F	B95D79	C2647D	C2617E
966557	A86E5A	B45E71	C05F7F	CA6A83	CE7285	C0A15C	C46C7E	BD6178	BB5D78	BE5E7A	C25976
A37C49	AE6461	B65676	C0597A	CC6782	CF6686	C58A6E	C4617F	C05F7E	B95977	BC5C7B	BB5677
AD546E	AE5272	B65577	BF5B7D	C76181	CA6383	C57B73	C35F7E	BD5C7A	B75976	B75976	BA5979
9B4660	A44960	AB4F65	B5506C	BA5670	BD576C	B77464	B27961	AD8753	AB7259	AE6661	AB6B5A
A14863	A44C68	A74E67	AE4F6A	B3536F	B5546F	B17060	AF6E60	AF6062	A9665B	AD5D64	AB7358
A24D60	A24D65	A44F64	A64C64	AE526A	AA655A	AB675C	B05C6C	B1536C	AE4F67	B0536D	AD526B
98445D	97455B	97435A	9A435B	A0465E	A24A5D	9A6E49	A16054	A64B62	A84F63	A74B64	A94F68
