## Supplementary material for "Loop-Mediated Isothermal Amplification Assays for the Detection of Antimicrobial Resistance Elements in *Vibrio cholerae*": Analysis data and scripts...: Rep4.xlsx

### Sheet: Sheet1
AE7D53	AC6963	AF5C70	B15E73	B25F76	B25A71	B35A71	B2556C	B45770	B3576F	B45870	B55371
AD8B52	B4656B	B56174	B86979	BB6276	BB687C	B3865A	B7666B	B55A6B	B45A6C	AF556B	B65572
AE8F52	B45B6F	B85B73	BD5C75	BF5E78	C05E79	BB8269	BD5B74	BD5B75	B95670	B75A75	B55273
B37465	B65B70	BC5E75	C06376	C2627C	C55F7C	BF7F6B	C6627B	BD5A75	BC5A74	BA5974	B85471
BA606D	B35D6C	B76372	C06275	C26276	C3657A	C19462	BE8A60	B88C59	B58B57	B28D50	B08644
B2586B	B1576A	B3596C	B95B71	BC6776	BF5E75	B9935B	BB885E	B38558	B18D53	B28A51	B09342
A86859	A37353	A86A5B	AA7158	B36E65	B27062	BC636D	BA5872	BD5C76	BB5972	BF5B76	C05675
A1505A	A24C5F	9E4B5D	A45160	AB4F66	AD536E	A86D59	B3536B	B4526D	BD5B76	BC5874	C05A77
