## Supplementary material for "Loop-Mediated Isothermal Amplification Assays for the Detection of Antimicrobial Resistance Elements in *Vibrio cholerae*": Analysis data and scripts...: TableS5.xlsx

### Sheet: Sheet1
eye.id	plate.id	1	2	3	4	5	6	7	8	9	10	11	12
Eye1	Rep1	3	0	0	0	0	0	0	0	0	0	0	0
Eye1	Rep1	4	1	0	0	0	0	5	3	0	2	0	0
Eye1	Rep1	5	1	0	0	0	0	4	3	0	0	0	0
Eye1	Rep1	0	0	0	0	0	0	4	3	0	0	0	0
Eye1	Rep1	0	0	0	0	0	0	4	3	5	2	2	3
Eye1	Rep1	0	0	0	0	0	0	4	3	4	3	3	3
Eye1	Rep1	0	0	0	0	0	1	3	0	0	0	0	0
Eye1	Rep1	0	0	0	0	0	0	5	3	0	0	0	0
Eye1	Rep2	4	1	1	0	0	0	0	0	0	0	0	0
Eye1	Rep2	4	1	0	0	0	0	5	1	0	0	0	0
Eye1	Rep2	5	1	0	0	0	0	4	0	0	0	0	0
Eye1	Rep2	4	0	0	0	0	0	4	2	0	0	0	0
Eye1	Rep2	0	0	0	0	0	0	4	2	4	3	3	3
Eye1	Rep2	0	0	0	0	0	0	4	4	3	3	3	3
Eye1	Rep2	1	2	3	0	0	0	3	0	0	0	0	0
Eye1	Rep2	0	0	0	0	0	0	4	4	0	0	0	0
Eye1	Rep3	3	2	0	0	0	0	0	0	0	0	0	0
Eye1	Rep3	3	3	0	0	0	0	5	0	0	0	0	0
Eye1	Rep3	5	2	0	0	0	0	4	0	0	0	0	0
Eye1	Rep3	0	0	0	0	0	0	3	0	0	0	0	0
Eye1	Rep3	0	0	0	0	0	0	3	3	5	3	3	2
Eye1	Rep3	0	0	0	0	0	0	3	3	2	2	2	1
Eye1	Rep3	0	0	0	0	0	3	3	0	0	0	0	0
Eye1	Rep3	0	0	0	0	0	0	3	2	0	0	0	0
Eye1	Rep4	5	1	0	0	0	0	0	0	0	0	0	0
Eye1	Rep4	5	0	0	0	0	0	5	1	1	1	1	1
Eye1	Rep4	5	0	0	0	0	0	4	0	0	0	0	0
Eye1	Rep4	2	0	0	0	0	0	3	0	0	0	0	0
Eye1	Rep4	0	0	0	0	0	0	5	5	5	5	5	5
Eye1	Rep4	0	0	0	0	0	0	5	5	5	5	5	5
Eye1	Rep4	3	4	4	4	4	4	0	0	0	0	0	0
Eye1	Rep4	0	0	0	0	0	0	3	0	0	0	0	0
Eye2	Rep1	3	0	0	0	0	0	0	0	0	0	0	0
Eye2	Rep1	4	2	0	0	0	0	5	2	0	2	0	0
Eye2	Rep1	5	1	0	0	0	0	4	2	0	0	0	0
Eye2	Rep1	0	0	0	0	0	0	4	2	0	0	0	0
Eye2	Rep1	0	0	0	0	0	0	4	3	4	2	2	2
Eye2	Rep1	0	0	0	0	0	0	3	4	4	3	3	3
Eye2	Rep1	0	0	0	0	0	1	2	0	0	0	0	0
Eye2	Rep1	0	0	0	0	0	0	5	3	0	0	0	0
Eye2	Rep2	4	2	1	0	0	0	0	0	0	0	0	0
Eye2	Rep2	4	2	0	0	0	0	5	1	0	0	0	0
Eye2	Rep2	5	1	0	0	0	0	4	0	0	0	0	0
Eye2	Rep2	3	0	0	0	0	0	4	2	0	0	0	0
Eye2	Rep2	0	0	0	0	0	0	4	3	4	2	3	3
Eye2	Rep2	0	0	0	0	0	0	4	4	3	3	3	3
Eye2	Rep2	2	2	3	0	0	0	3	0	0	0	0	0
Eye2	Rep2	0	0	0	0	0	0	4	3	2	0	0	0
Eye2	Rep3	3	1	0	0	0	0	0	0	0	0	0	0
Eye2	Rep3	3	3	0	0	0	0	5	0	0	0	0	0
Eye2	Rep3	5	2	0	0	0	0	4	0	0	0	0	0
Eye2	Rep3	0	0	0	0	0	0	3	0	0	0	0	0
Eye2	Rep3	0	0	0	0	0	0	3	3	5	3	1	2
Eye2	Rep3	0	0	0	0	0	0	3	3	2	2	1	3
Eye2	Rep3	0	0	0	0	0	3	3	0	0	0	0	0
Eye2	Rep3	0	0	0	0	0	0	4	2	0	0	0	0
Eye2	Rep4	4	2	0	0	0	0	0	0	0	0	0	0
Eye2	Rep4	5	0	0	0	0	0	5	1	0	0	0	0
Eye2	Rep4	5	0	0	0	0	0	4	0	0	0	0	0
Eye2	Rep4	2	0	0	0	0	0	3	0	0	0	0	0
Eye2	Rep4	0	0	0	0	0	0	5	5	5	5	5	5
Eye2	Rep4	0	0	0	0	0	0	5	5	5	5	5	5
Eye2	Rep4	3	4	3	3	3	3	0	0	0	0	0	0
Eye2	Rep4	0	0	0	0	0	0	3	0	0	0	0	0
