## Supplementary material for "Loop-Mediated Isothermal Amplification Assays for the Detection of Antimicrobial Resistance Elements in *Vibrio cholerae*": Analysis data and scripts...: TableS7.tsv

plate.id	row	1	2	3	4	5	6	7	8	9	10	11	12
Rep1	A	68.9274981411628	6.08276253029822	13.6747943311773	13.490737563232	20.712315177208	0	13.3790881602597	20.2731349327133	0	3.87298334620742	15.2970585407784	0
Rep1	B	98.772465798926	63.103090257134	11.7898261225516	14.7309198626562	11.7046999107196	0	103.043680058507	52.3259018078045	16.9705627484771	41.1582312545134	13	0
Rep1	C	110.09995458673	52.9716905525961	27.3861278752583	18.2756668824971	6.70820393249937	0	90.7358804442873	53.2728824074688	35.4259791678367	3.3166247903554	7.74596669241483	0
Rep1	D	37.0270171631472	57.3236425918661	29.9666481275434	20.3960780543711	8.71779788708135	0	90.5704145954958	85.0940655980192	36.8510515453766	14.4913767461894	9.1104335791443	0
Rep1	E	49.2138191974571	54.0462764674866	40.8044115262063	17.3781471969828	12.6095202129185	0	55.0635995917448	70.774289116882	56.7186036499489	27.0185121722126	13.6381816969859	0
Rep1	F	35.2703841770968	47.4763098818769	41.0365690573664	14.142135623731	5.09901951359278	0	52.5166640220035	64.7842573469821	47.0425339453563	13.6747943311773	15.5884572681199	0
Rep1	G	28.4604989415154	43.3704968844029	49.0611862881443	36.1109401705356	39.293765408777	0	74.8465096046569	47.4025315779653	47.7283982551269	16.7928556237467	20.0748598998847	0
Rep1	H	25.7487863791675	6.85565460040104	5.19615242270663	2	6.85565460040104	0	109	64.9846135635198	18.5202591774521	9.9498743710662	18.9736659610103	0
Rep2	A	75.3657747256671	46.184412955022	27.367864366808	14.5258390463339	12.8840987267251	0	26.4764045897475	31.8119474411737	20.2484567313166	23	8.94427190999916	0
Rep2	B	68.8331315574121	39.9374510954317	28.2842712474619	9.64365076099295	7	0	138.34738884417	38.5875627631495	22.4276614920058	25.1197133741609	21.3307290077015	0
Rep2	C	127.180973419769	37.72267222772	26.1151297144012	9.74679434480896	5	0	93.5628131257285	6	8.12403840463596	13.1909059582729	0	0
Rep2	D	58.6515131944607	37.2290209379726	22.4722050542442	6.32455532033676	2.44948974278318	0	100.0199980004	52.4118307255146	8.66025403784439	4.89897948556636	8.18535277187245	0
Rep2	E	31.2089730686545	40.2864741569674	28.6879765755621	7.07106781186548	10.8627804912002	0	22.7596133534821	25.3377189186399	21.095023109729	34.7850542618522	6.48074069840786	0
Rep2	F	23.9582971014219	32.0936130717624	26.5894716006167	7.48331477354788	9.69535971483266	0	5.47722557505166	30.4302481094059	29.3428015022424	20.6397674405503	17.6351920885484	0
Rep2	G	22.9346898823594	37.72267222772	50.5173237612604	16.1554944214035	17.5499287747842	0	60.4896685393465	27.7668867538296	13.0384048104053	25.6904651573303	10	0
Rep2	H	4	15.9687194226713	29.4108823397055	19.131126469709	5.29150262212918	0	96.8555625661221	62.9364759102383	41.5932686861708	6	11.8321595661992	0
Rep3	A	118.882294728862	127.589184494611	92.8008620649614	37.2424488990721	11.3137084989848	0	22.4276614920058	9.59166304662544	9.05538513813742	18.4661853126194	6.16441400296898	0
Rep3	B	118.304691369362	90.5262392900534	66.007575322837	45.4642716866772	17.5499287747842	0	149.204557571141	39.9749921826134	18.2208671582886	14.3874945699382	13.3790881602597	0
Rep3	C	125.163892556919	78.0128194593683	57.6194411635517	40.2492235949962	8	0	106.169675519896	29.1376045686669	22.4053565024081	6.78232998312527	13.490737563232	0
Rep3	D	64.7688196588451	62.8649345820068	46.9787185861854	25.8843582110896	7	0	70.9647799968407	20.5426385841741	7.87400787401181	6.6332495807108	6.6332495807108	0
Rep3	E	67.6609192961491	52.8772162656091	35.2562051276084	19.2353840616713	8	0	30.6757233003559	32.0624390837628	57.0876519047683	14.0712472794703	15.3948043183407	0
Rep3	F	44.4747119158742	33.7786915081091	28.5832118559129	16.9705627484771	3.74165738677394	0	16.7332005306815	17.0293863659264	41.4487635521254	26.5706605111728	47.7493455452533	0
Rep3	G	50.5667875190821	52.5071423713003	47.5920161371632	52.6782687642637	45.6179789118282	0	47.9165942028438	20.6397674405503	6.92820323027551	8.66025403784439	6.08276253029822	0
Rep3	H	20.1246117974981	20.591260281974	23.0651251893416	19.2873015219859	8.71779788708135	0	81.8962758616044	47.5920161371632	13.076696830622	7.74596669241483	10.5356537528527	0
Rep4	A	83.7854402626136	38.0657326213486	6.48074069840786	8.66025403784439	12.5299640861417	0	14.3527000944073	9.8488578017961	8.24621125123532	9.1104335791443	10.1980390271856	0
Rep4	B	97.3293378175358	28.7576076890968	20.9284495364563	6.92820323027551	15	0	104.627912145851	35.6230262611138	14.6287388383278	13.856406460551	15.6204993518133	0
Rep4	C	118.118584481867	25.5734237050888	17.0880074906351	8.71779788708135	2	0	97.6729235765982	22.3606797749979	22.5166604983954	11.2694276695846	16.583123951777	0
Rep4	D	62.00806399171	31.6859590355097	18.3030052177231	14.560219778561	7.74596669241483	0	87.2353139502575	39.3319208785943	15.7480157480236	14.3874945699382	11.4017542509914	0
Rep4	E	26.4952825989835	37.4032084185301	23.5372045918796	10.770329614269	8.54400374531753	0	60.1414998150196	48.8262224629348	36.4417343165772	31.559467676119	23.1732604525129	0
Rep4	F	28.8097205817759	31.6701752442262	26	13.0384048104053	18.7082869338697	0	40.6201920231798	51.0294032886923	43.8406204335659	28.49561369755	29.1890390386528	0
Rep4	G	26.6458251889485	34.0440890610984	22.8910462845192	20.1494416796099	6.16441400296898	0	29.3768616431368	11.5758369027902	13.0384048104053	11.13552872566	10.1980390271856	0
Rep4	H	36.7967389859482	32.2955105239103	39.1152144312159	26.2488094968134	14.8996644257513	0	71.1617874986288	31.3528308131818	29.563490998189	5.47722557505166	8.88819441731559	0
